# Werewolf, there wolf: variants in *Hairless* associated with hypotrichia and roaning in the lykoi cat breed

**DOI:** 10.1101/2020.05.07.082719

**Authors:** Reuben M. Buckley, Barbara Gandolfi, Erica K. Creighton, Connor A. Pyne, Michelle L. LeRoy, David A. Senter, Delia M. Bouhan, Johnny R. Gobble, Marie Abitbol, Leslie A. Lyons, 99 Lives Consortium

**Affiliations:** Department of Veterinary Medicine and Surgery, College of Veterinary Medicine, University of Missouri, Columbia, MO, USA; Veterinary Allergy and Dermatology Clinic, LLC., Overland Park, KS 66210 USA; Tellico Bay Animal Hospital, Vonore, TN 37885 USA; NeuroMyoGène Institute, CNRS UMR5310, INSERM U1217, Faculty of Medicine, Rockefeller, Claude Bernard Lyon I University, Lyon, France; Univ Lyon, VetAgro Sup, Marcy-l’Etoile, France

**Keywords:** atrichia, domestic cat, *Felis catus*, fur, *HR*, naked

## Abstract

A variety of cat breeds have been developed via novelty selection on aesthetic, dermatological traits, such as coat colors and fur types. A recently developed breed, the lykoi, was bred from cats with a sparse hair coat with roaning, implying full color and all white hairs. The lykoi phenotype is a form of hypotrichia, presenting as significant reduction in the average numbers of follicles per hair follicle group as compared to domestic shorthair cats, a mild to severe perifollicular to mural lymphocytic infiltration in 77% of observed hair follicle groups, and the follicles are often miniaturized, dilated, and dysplastic. Whole genome sequencing was conducted on a single lykoi cat that was a cross between two independently ascertained lineages. Comparison to the 99 Lives dataset of 194 non-lykoi cats suggested two variants in the cat homolog for *Hairless* (*HR*: *lysine demethylase and nuclear receptor corepressor*) as candidate causal variants. The lykoi cat was a compound heterozygote for two loss of function variants in *HR*, an exon 3 c.1255_1256dupGT (chrB1:36040783), which should produce a stop codon at amino acid 420 (p.Gln420Serfs*100) and, an exon 18 c.3389insGACA (chrB1:36051555), which should produce a stop codon at amino acid position 1130 (p.Ser1130Argfs*29). Ascertainment of 14 additional cats from founder lineages from Canada, France and different areas of the USA identified four additional loss of function *HR* variants likely causing the highly similar phenotypic hair coat across the diverse cats. The novel variants in *HR* for cat hypotrichia can now be established between minor differences in the phenotypic presentations.
