## Supplementary material for "Werewolf, there wolf: variants in *Hairless* associated with hypotrichia and roaning in the lykoi cat breed": suppl_F3_lykoi_HR_sequences

### Sheet: all_VIP_trait_add_pheno_ins_fla
Organism	SNPId	SEQ	SNP_PRIORITY	CHR	POS	CHR_TYPE	SNP_VAL	new_ref	new_alt	original_ref	original_alt	old_name	old_SNPID	pheno	mutation	gene	X	Mutation.Bible	Exome.40	WGS	VIP_3	Unknown_origin	Needs.Review	Review.comments	correct_gene
Felis catus	chrA1:141540010_C_-	CCGCTCTCGGTGAAGACGTCTCCGCGCCTGCTGCA[C/-]CTCTCCCGCGACAACTTCTCCATCGGCTACGGCCC	1	chrA1	141540010	autosome	0	C	-	C	-	HEXB_39delC	chrA1:141540010_C_-	Gangliosidosis 2	c.39delC	HEXB		check				NA	NA		NA
Felis catus	chrA1:141565348_C_T	ACGATGTCCATACGGTGATTGAATATGCCAGATTA[C/T]GAGGGATTCGAGTCATACCAGAATTTGATAGCCCT	1	chrA1	141565348	autosome	0	C	T	C	T	HEXB_667C>T	chrA1:141565348_C_T	Gangliosidosis 2	c.667C>T	HEXB		check				NA	NA		NA
Felis catus	chrA1:141571030_TAATGTAGGTTCTCA_-	CTGCAACTACTTCATTTACAGCCATTCAATGATTT[TAATGTAGGTTCTCA/-]AGAACAGAAAAAACTTGTCATTGGTGGAGAAGCTT	1	chrA1	141571030	autosome	0	TAATGTAGGTTCTCA	-	TAATGTAGGTTCTCA	-	HEXB_1356_1362DEL	chrA1:141571044_TAATGTAGGTTCTCA_-	Gangliosidosis 2	c.1356_1362delGTTCTCA	HEXB		check				NA	NA		NA
Felis catus	chrA1:141571788_TACTGGATATTGTGACTATGAATAC_GTATTCATAGTCACAATATCCAGTA	TTCTATAGACGAGGAATATCTGCAGAACCTCTTTT[TACTGGATATTGTGACTATGAATAC/GTATTCATAGTCACAATATCCAGTA]AAAACATAAAAATGAGCCTAAACAAAGAAGAAAAG	1	chrA1	141571788	autosome	0	TACTGGATATTGTGACTATGAATAC	GTATTCATAGTCACAATATCCAGTA	C	G	HEXB_1467_1491inv	chrA1:141571803_C_G	Gangliosidosis 2	c.1467_1491inv	HEXB		check				NA	NA		NA
Felis catus	chrA1:145138738_C_T	CCAGGCCCCAGTGCCCTTGGGGTCACAGCGGGGGT[C/T]CTGTG<C/A>CGGGAAATGCACAGGCACTGAATGTTTGT	1	chrA1	145138738	autosome	0	C	T	C	T	ARSB_1558G>A	chrA1:145138738_C_T	Mucopolysaccharidosis VI	c.1558G>A	ARSB		check				NA	NA		NA
Felis catus	chrA1:145138869_A_G	CATGTCTTTCTTCTGGGTCCTGATCAATATCAAAG[A/G]GCCAGAGGGTCTTGGTCGGTGGGTCTGATGAGGGT	1	chrA1	145138869	autosome	0	A	G	A	G	ARSB_1427T>C	chrA1:145138869_A_G	Mucopolysaccharidosis VI	c.1427T>C	ARSB		check				NA	NA		NA
Felis catus	chrA1:175381114_C_-	AGCAGTGCCAGACTCTGGCCGTGCGCGCCTACCGC[C/-]TGC<C/T>CGAGGCCTTCTCGCCCATCACCTACCAGCAC	1	chrA1	175381114	autosome	0	C	-	C	-	FXII_1321delC	chrA1:175381114_C_-	Factor XII Deficiency	c.1321delC	FXII		check			check	NA	NA		NA
Felis catus	chrA1:175381983_C_T	GGGCCGGGGAATATTCCAGCTTCCTGCAGGAAGCA[C/T]AGGTGCCGCTCATCCCTTCTGAGCGCTGCTCCGCC	1	chrA1	175381983	autosome	0	C	T	C	T	FXII_1549C>T	chrA1:175381983_C_T	Factor XII Deficiency	c.1549C>T	FXII		check			check	NA	NA		NA
Felis catus	chrA1:175382065_G_C	CGGAGTCTCTTTTACTTCGGGCATGCTCTGCGCTG[G/C]CTTCCTTGAGGGTGGCACCGACGCCTGCCAGGTGA	1	chrA1	175382065	autosome	0	G	C	G	C	FXII_1631G>C	chrA1:175382065_G_C	Factor XII Deficiency	c.1631G>C	FXII		check			check	NA	NA		NA
Felis catus	chrA1:19581846_G_A	TGCACACCACAGCTGGCGGACCTGTGTCTGTGCAG[G/A]GAACGGCTCCCCATGCTGGGGGGCTCCCTAAGAAC	1	chrA1	19581846	autosome	0					ATP7B_1585G>A		Copper Metabolism	c.1585G>A	ATP7B		check				NA	NA		NA
Felis catus	chrA1:19611002_C_G	GGACGTGGTTCTGATCACTGGGGACAACCGGAAGA[C/G]GGCCAGAGCCATTGCCACCCAGGTGGGGGCTGGGG	1	chrA1	19611002	autosome	0	C	G	C	G	ATP7B_3890C>G	chrA1:19611002_C_G	Copper Metabolism	c.3890C>G	ATP7B		check			check	NA	NA		NA
Felis catus	chrA1:198114664_GACC_-	TTGACACAGCCCAGACGCTCCCCACCGCTGCTGAG[GACC/-]GTCTTGATGCGGTAGTGCCCAGAGCTAAGCCAGCC	1	chrA1	198114664	autosome	0	GACC	-	GACC	-	GM2A_390_393GGTC	chrA1:198114667_GACC_-	Gangliosidosis 2	c.390_393GGTC	GM2A		check				NA	NA		NA
Felis catus	chrA1:22919307_TTTG_-	TCAGGATTTTTTACTTTGCAACCCAGAATTGGCC<G/A>[TTTG/-]GAGATCAACTCTGTAAAATTTCAGTGATGCTATTC	1	chrA1	22919307	autosome	0	TTTG	-	TTTG	-	LPAR6_C.250_253DELLTTTG	chrA1:22919310_TTTG_-	Rexing	c.250_253delTTTG	LPAR6		check				NA	NA		NA
Felis catus	chrA1:96753652_C_A	CCTCCATCACAGCGGGGTCCCGGACGCCGCGTCCT[C/A]GCCGCGCGGCACGCAGGAGGAGCCGCTGCCCACCT	1	chrA1	96753652	autosome	0	C	A	C	A	LVRN_176C>A	chrA1:96753652_C_A	Tabby	c.176C>A	LVRN	Analysis of paper says C/A	check				NA	NA		NA
Felis catus	chrA1:96753891_G_A	GCTTCACCGGCCGCGTGAACATCACCGTGCGCTGC[G/A]CCGCGGCCACCGCGCGGCTGCTGCTGCACAGCCTC	1	chrA1	96753891	autosome	0	G	A	G	A	LVRN_415G>A	chrA1:96753891_G_A	Tabby	c.415C>A	LVRN	only finding G>A, paper only has protein, analysis of paper suggest C > A, 1 bp to the right at 416					NA	NA		NA
Felis catus	chrA1:96753892_C_A	CTTCACCGGCCGCGTGAACATCACCGTGCGCTGC<G/A>[C/A]CGCGGCCACCGCGCGGCTGCTGCTGCACAGCCTCT	1	chrA1	96753892	autosome	0	C				LVRN_416C>A	chrA1:96753891_C_A	Tabby	c.416C>A	LVRN		check				NA	NA		NA
Felis catus	chrA1:96754158_G_A	ACCTCAGGGAGGGGCTCTTCTTCAGCATCTACACG[G/A]ACCAGGGCGAGCGCAGGTAAGGACAGGCCGGCCCC	1	chrA1	96754158	autosome	0	G	A	G	A	LVRN_682C>A	chrA1:96754158_G_A	Tabby	c.682C>A	LVRN	only finding G>A, paper only has protein, analysis of paper suggest G > A	check				NA	NA		NA
Felis catus	chrA1:96813484_G_A	ATGTTATGGCGTTGCCTTCGGAAGTGATGAAGAAT[G/A]GGACTTTTTGTTAAATATGTACTCTAATAAAACAA	1	chrA1	96813484	autosome	0	A	G	A	G	LVRN_2522G>A	chrA1:96813484_A_G	Tabby	c.2522G>A	LVRN	should be G>A, ref is saying A which is a stop.	check				NA	NA		NA
Felis catus	chrA2:158986497_G_T	CCACAGTCAAGACTTTACCACTGGTTGATTCGAAA[G/T]GTCAGTGGGAAGGAAGGAAACAAACTCCTGAGCTA	1	chrA2	158986497	autosome	0	G	T	G	T	CLCN1	chrA2:158986497_G_T	Myotonia Congenita	c.1930+1G>T	CLCN1		check				NA	NA		NA
Felis catus	chrA2:169532844_T_C	CTCTCTGAGACCACGCTGGACTTCCTACTCATTTC[T/C]GTGTCTCTTTAAGACGGAGGCCTGAGACAAATTAG	1	chrA2	169532844	autosome	0	T	C	T	C	SHH_479A>G	chrA2:169532844_T_C	Polydactyla	c.479A>G	SHH		check				NA	NA		NA
Felis catus	chrA2:169532846_T_A	CTCTGAGACCACGCTGGACTTCCTACTCATTTC<T/C>G[T/A]GTCTCTTTAAGACGGAGGCCTGAGACAAATTAGCC	1	chrA2	169532846	autosome	0	T	A	T	A	SHH_481A>T	chrA2:169532846_T_A	Polydactyla	c.481A>T	SHH		check				NA	NA		NA
Felis catus	chrA2:169533066_C_G	GTCACAGCGCTCAGCTTTATAGGCCTTCCCAGCAC[C/G]GGCACCCGGCTCTTTGCTGCCACCTGGTCAGTCTA	1	chrA2	169533066	autosome	0	C	G	C	G	SHH_257G>C	chrA2:169533066_C_G	Polydactyla	c.257G>C	SHH		check				NA	NA		NA
Felis catus	chrA2:9011118_CTGG_-	TGGGATCTGGGCTGGGGTTTGTGGGCGTGGGGGCG[CTGG/-]CCAGGCACCTGGCTTACTGAGTAGATGCTGAAGCC	1	chrA2	9011118	autosome	0	CTGG	-	CTGG	-	LAMAN_1748_1751delCCAG	chrA2:9011121_CTGG_-	Mannosidosis, alpha	c.1749_1752delCCAG	LAMAN		check			check	NA	NA		NA
Felis catus	chrA2:93144355_GA_-	TTGGAGACATTTCCAAGGCATCAATTTCACT<T/C>ATG[GA/-]TTCATAAACTGCATTTTCTAATTCAATTTCATTTC	1	chrA2	93144355	autosome	0	GA	-	TC	-	ABCB1_1930_1931delTC	chrA2:93144356_GA_-	-	-	-	could not find – Mars MDR1 – same as dog – from an email					NA	NA		NA
Felis catus	chrA3:127002233_GCGCGGC_-	GCACCACCGAGCCGTTCCTGAAGCCGGA<G/C>CCGGCG[GCGCGGC/-]GCGCGGCGCGGACTCCGGGAGCCGCGGCGGCCGGG	1	chrA3	127002233	autosome	0	GCGCGGC	-	GCGCGGC	-	GDF7	chrA3:127002239_GCGCGGC_-	-	-	-	could not find – Hydrocehplaus – Lab mutation					NA	NA		NA
Felis catus	chrA3:142335362_C_T	CAAGGCGCCCACCACCTTGCGCGCCTCCTGGTAGG[C/T]GGTGTTCGCGCTCCAGTGCGCGTTGAGGGCCTTGA	1	chrA3	142335362	autosome	0	C	T	C	T	TPO_1333G>A	chrA3:142335362_C_T	Hypothyroidism	c.1333G>A	TPO		check			check	NA	NA		NA
Felis catus	chrA3:25086548_A_G	CAAGCTGGGCTACTTACCTACAATAGAGACAGAAG[A/G]GAGATCCAACATGTTCATGGAGGAGTTGCTCCTCA	1	chrA3	25086548	autosome	0	A	G	C	G	Charcoal_2	chrA3:25086548_A_G	Agouti	Pbe haplotype	ASIP	could not find, may be Pbe haplo (ASIP), ALC seq for agouti	check				NA	NA		NA
Felis catus	chrA3:25086566_TG_-	TACAATAGAGACAGAAGAGAGATCCAACATGT<T/C>CA[TG/-]GAGGAGTTGCTCCTCAGGTTCCTGTCATCTCTGGG	1	chrA3	25086566	autosome	0	TG	-	TG	-	ASIP_264_265delCA	chrA3:25086567_TG_-	Agouti	c.122_123delCA	ASIP		check				NA	NA		NA
Felis catus	chrA3:25086649_C_G	GTGCCAGGTGACTGTAGGCAGTGAGGAGGCACAGG[C/G]AGACCAGCAGGGTGGCCAGGAGTAGGCGGAGGATA	1	chrA3	25086649	autosome	0	C	G	C	G	Charcoal_2	chrA3:25086649_C_G	Agouti	Pbe haplotype	ASIP	could not find, may be Pbe haplo (ASIP), ALC seq for agouti	check				NA	NA		NA
Felis catus	chrA3:26784019_C_T	CCTTGGCTTGTTCTTAATGTTTTTGGCACGGTTGG[C/T]GTATCTCAGAGTGGTCAGAGTCTCTTCTACGTTGT	1	chrA3	26784019	autosome	0	C	T	C	T	KIF3B-BPRA	chrA3:26784019_C_T	Progressive Retinal Atropy	c.1000G>A	KIF3B		check				NA	NA		NA
Felis catus	chrA3:66539609_C_T	TATCTGCCTTTCAGATCGGTGGACCGGACCGTGCC[C/T]GGCTGACTTCTCGTTTGGGGGCAGAATATGTCAAC	1	chrA3	66539609	autosome	0	C	T	C	T	SLC3A1_1342C>T	chrA3:66539609_C_T	Cystinuria, Type 1A	c.1342C>T	SLC3A1		check	check		check	NA	NA		NA
Felis catus	chrB1:134992553_C_-	CCTTTGAGATCTTGTCGAAGTTCATCAAAGTTTAA[C/-]TTGCCTCCGCCTTGCCTCAGACTCTCAGAAATGTC	1	chrB1	134992553	autosome	0	C	-	C	-	PKD2_2211delG	chrB1:134992553_C_-	-	c.2211delG	PKD2	In exome40 file		check			NA	NA		NA
Felis catus	chrB1:142165952_T_G	TTCTTGGAATCGCTCCCTGAACTTGCAGTCATCGG[T/G]AAATTTGGCCTGGTGGGGGGAAAGAAGAAAAACTT	1	chrB1	142165952	autosome	0	T	G	T	G	FGF5_475	chrB1:142165952_T_G	Longhair	c.475A>C	FGF5		check				NA	NA		NA
Felis catus	chrB1:142165953_A_-	TCTTGGAATCGCTCCCTGAACTTGCAGTCATCGGT[A/-]AATTTGGCCTGGTGGGGGGAAAGAAGAAAAACTTG	1	chrB1	142165953	autosome	0	A	-	A	-	FGF5_474	chrB1:142165953_A_-	Longhair	c.474delT	FGF5		check				NA	NA		NA
Felis catus	chrB1:142177919_G_A	TGACATCGCTAAAAATTTGTTGCTGAAAACTCCTC[G/A]TATTCCTACAATCCCCTGAGACACAGCAAATATTT	1	chrB1	142177919	autosome	0	G	A	G	A	FGF5_406	chrB1:142177919_G_A	Longhair	c.406C>T	FGF5		check				NA	NA		NA
Felis catus	chrB1:142185646_-_A	CGCGCTTTGCCAGGAGGGCGAGCAACTTACTTAAC[-/A]ATATTGGCTTCATGGGAGCCATTGACTTTGCCATC	1	chrB1	142185646	autosome	0	-	-	A	-	FGF5_356	chrB1:142185646_A_-	Longhair	c.356_367insT	FGF5		check				NA	NA		NA
Felis catus	chrB1:163986474_GC_TG	AGTGAGGGTTCTGTTCATATAGACCCAC<C/T>G<T/C>TGGT[GC/TG]TCAG<C/T>CTTGGGATATGCCTCATATTCGACAATCAG	1	chrB1	163986474	autosome	0	GC	TG	GC	CA	KIT_1035	chrB1:163986475_GC_TG	Gloves	c.1035_1036delinsCA	KIT		check				NA	NA		NA
Felis catus	chrB1:207800585_GTC_-	GTGAAGGGGTGCGGGTGGTAGCTCAGGAAGGCGTT[GTC/-]GTTGCTCAGGAGCGCGTAGCGCACGGGGGAGCTGG	1	chrB1	207800585	autosome	0	GTC	-	GTC	-	IDUA_1108_1110GAC	chrB1:207800587_GTC_-	Mucopolysaccharidosis	c.1108_1110GAC	IDUA		check				NA	NA		NA
Felis catus	chrB1:207800586_TCG_-	TGAAGGGGTGCGGGTGGTAGCTCAGGAAGGCGTTG[TCG/-]TTGCTCAGGAGCGCGTAGCGCACGGGGGAGCTGGT	1	chrB1	207800586	autosome	0	TCG	-	TCG	-	IDUA_1107_1109CGA	chrB1:207800587_GTC_-	Mucopolysaccharidosis	c.1107_1109GAC	IDUA		check				NA	NA		NA
Felis catus	chrB1:36040784_-_GT	ACCTGCAGGCCCTCAAGAGGGCAAGCAGCCCTGAG[-/GT]GTCCAGGGGGCAGGTGGCAGCCCAGCTGCCAAGCG	1	chrB1	36040784	autosome	0	-	AC	-	GT	HR_ex2_insGT	chrB1:36040783_-_AC	-	-	HR	could not find					TRUE	NA		NA
Felis catus	chrB1:36045776_G_A	GCCCGGGTGTGGGCCGCTGGGGATGGGGGCCAGCA[G/A]GTAAGAAGCAGGGCATGGGACAGGTGCCAGCACTA	1	chrB1	36045776	autosome	0	G	A	G	A	HR_ex7splice	chrB1:36045776_G_A	-	-	HR	could not find					TRUE	NA		NA
Felis catus	chrB1:36047047_C_T	ACTCCACGGAGACCCCAGCAGAGGACCGTGCCAGC[C/T]GAGGGC<G/C>GCTGCCTTGTCCCTCTCTCTGTGAACTG	1	chrB1	36047047	autosome	0	C	T	C	T	HR_ex9_stop	chrB1:36047047_C_T	-	-	HR	could not find					TRUE	NA		NA
Felis catus	chrB1:36047518_C_T	GCTTCCACCTCTTCCAGGAGCACTGGAGGCAGGGC[C/T]AGGTGAG<G/C>GTCCTCACCTCCCAGCTCCCCATTCTC	1	chrB1	36047518	autosome	0	C	T	C	T	HR_ex10_stop	chrB1:36047518_C_T	-	-	HR	could not find					TRUE	NA		NA
Felis catus	chrB1:36051556_-_GACA	CTGGCACAGGTACAGGGCCTAGTAAGCACAGTGAG[-/GACA]TGTCACTCAGCACTTCCTGTCCCCGGAGACCTCTG	1	chrB1	36051556	autosome	0	-	TGTC	-	GACA	HR_ex17_insGACA	chrB1:36051555_-_TGTC	-	-	HR	could not find					TRUE	NA		NA
Felis catus	chrB1:36040933_T_CAG	AAAGTGGAGGCAGAACAGCATGATGACCACAGAGG[T/CAG]AAGTGTGC<T/C>TGGGGCCCTGCTTGGGAGGGGGCAGC	1	chrB1	36040933	autosome	0	T				HR_ex2_splice				HR						NA	NA		NA
Felis catus	chrB1:38078551_C_T	AAGAAATTGATTTAATTACTTTTTTTGAGTCTCTC[C/T]TGCTTTTACTCTGATCTTCTCAATAGTAAACCCAG	1	chrB1	38078551	autosome	0	C	T	C	T	LPL_1234G>A	chrB1:38078551_C_T	Lipoprotein Lipase Deficiency	c.1234G>A	LPL		check				NA	NA		NA
Felis catus	chrB2:108306174_G_A	CTGGAGCTGTTGAACTTAGAAAGAAACCT<C/T>AGAGC[G/A]GCTGCCATTGCCACTGTGACTTCTGTACAAGTGTC	1	chrB2	108306174	autosome	0	G	A	A	G	GPRC6A_A>G	chrB2:108306174_G_A	Amyloidosis	GPRC6A CA > CG	GPRC6A	VIP_SNPs_3 file				check	NA	NA		NA
Felis catus	chrB2:145334959_G_-	GCGACACCATTTGCTTTCTTACCTTGTGCGATACT[G/-]GGGGTGTAGTACGTACACGCCGTCCTGGTATTTTT	1	chrB2	145334959	autosome	0	G	-	G	-	SERAC1_1153delC	chrB2:145334959_G_-	-	c.1153delC	SERAC1	WGS_variant file			check		NA	NA		NA
Felis catus	chrB2:152019393_G_-	GATGTCTGTGGCCGCGGGGGCCCCTTCGTACAGCG[G/-]GGATCCCGAGGAGGGGGAGGCCGGGACCGGGTGGG	1	chrB2	152019393	autosome	0	G	-	G	-	TBR1_1199delC	chrB2:152019393_G_-	Manx	c.1199delC	TBOX		check				NA	NA		NA
Felis catus	chrB2:152019423_G_-	CAGCGGGGATCCCGAGGAGGGGGAGGCCGGGACCG[G/-]GTGGGCCAGAGGCGCCGCGTGTGCGGAGGGTCCCC	1	chrB2	152019423	autosome	0	G	-	G	-	TBR1_MANX_1169DELC	chrB2:152019423_G_-	Manx	c.1169delC	TBOX		check				NA	NA		NA
Felis catus	chrB2:152021379_A_-	AGCCAGCGGGCGGGCCGGCGCTGTGGCCCACGGGG[A/-]GCATGCTGGTATGGGCAGGCGTTCCAAGGCTGGGC	1	chrB2	152021379	autosome	0	A	-	A	-	TBR1_MANX_998DELT	chrB2:152021379_A_-	Manx	c.998delT	TBOX		check				NA	NA		NA
Felis catus	chrB2:152021360_GGCGCTGTGGCCCACGGGGA_GCTGTGGCCCACGGGGAGCTGTGGCCCACGGGGA	CCAGACATACATTACCTGGAGCCAGCGG<G/A><C/T>GGGCC[GGCGCTGTGGCCCACGGGGA/GCTGTGGCCCACGGGGAGCTGTGGCCCACGGGGA]GCATGCTGGTATGGGCAGGCGTTCCAAGGCTGGGC	1	chrB2	152021360	autosome	0	GGCGCTGTGGCCCACGGGGA	GCTGTGGCCCACGGGGAGCTGTGGCCCACGGGGA	GGCGCTGTGGCCCACGGGGA	GCTGTGGCCCACGGGGAGCTGTGGCCCACGGGGA	TBR1_998_1014dup17delGCC	chrB2:152021379_GGCGCTGTGGCCCACGGGGA_GCTGTGGCCCACGGGGAGCTGTGGCCCACGGGGA	Manx	c.998_1014dup17delGCC	TBOX		check				NA	NA		NA
Felis catus	chrB2:4934942_-_AACGAGCAACCGAAGCTG	CATATGCATCCTCCGTCTCATACTTTGTGGGAGCA[-/AACGAGCAACCGAAGCTG]AACGAGCAACCACCGTCCTTTCAGAATTCCCAGGG	1	chrB2	4934942	autosome	0	-	CAGCTTCGGTTGCTCGTT	-	AACGAGCAACCGAAGCTG	CMAH_INDEL_18_B	chrB2:4934941_-_CAGCTTCGGTTGCTCGTT	AB Blood Type	c.1del-53_70	CMAH		check			check	NA	NA		NA
Felis catus	chrB2:4935345_C_T	CCGGCAAAGATTTCATTCTGTACAAGAGCAAGAAT[C/T]<C/T><G/A>GTGAGGGCGTGCAAGAACGTGTGCAAGCATCAA	1	chrB2	4935345	autosome	0	C	T	C	T	CMAH_139C>T	chrB2:4935345_C_T	AB Blood Type	c.139G>A	CMAH		check			check	NA	NA		NA
Felis catus	chrB2:4935348_G_A	GCAAAGATTTCATTCTGTACAAGAGCAAGAAT<C/T>G<C/T>[G/A]TGAGGGCGTGCAAGAACGTGTGCAAGCATCAAGGA	1	chrB2	4935348	autosome	0	G	A	G	A	CMAH_142G>A	chrB2:4935348_G_A	CMAH Blood Group ABC	CMAH_142GA	CMAH	VIP_SNPs_3 file				check	NA	NA		NA
Felis catus	chrB2:4935385_G_T	GAGGGCGTGCAAGAACGTGTGCAAGCATCAAGGAG[G/T]CCTGTT<A/G>ATAAAAGACATCGAAGATTTAGACGGAA	1	chrB2	4935385	autosome	0	G	T	G	T	CMAH_179G>T	chrB2:4935385_G_T	CMAH Blood Group ABC	CMAH_179GT_B	CMAH	VIP_SNPs_3 file				check	NA	NA		NA
Felis catus	chrB2:4938728_T_A	AGCACAACTGGAGGTTGGATGTGAGCACCATGAAA[T/A]ACGTCAATCCCCCAGGCAGCTTCTGTCAAGACGAA	1	chrB2	4938728	autosome	0	T	A	T	A	CMAH_268T>A	chrB2:4938728_T_A	CMAH Blood Group ABC	CMAH_268TA_B	CMAH	VIP_SNPs_3 file				check	NA	NA		NA
Felis catus	chrB2:4947519_C_T	ATGGACTTTTACTTCTAGAACTGAATCCTCCCAAT[C/T]CCTGGGATTCAGAACCCAGATCTCCTGAACATTTG	1	chrB2	4947519	autosome	0	C	T	C	T	CMAH_364C>T	chrB2:4947513_C_T	CMAH Blood Group ABC	CMAH_364CT_AB	CMAH	seq in VIP_SNPs_3 was incorrect, updated using chromatogram from MS				check	NA	NA		NA
Felis catus	chrB2:4955359_A_-	AAGGTTGCTCTAATGATGAGTGATTTTGCTGGAGG[A/-]GCATCAGGCTTTCCAATGACTTTCAGTGGTGGAAA	1	chrB2	4955359	autosome	0	A	-	A	-	CMAH_933delA	chrB2:4955359_A_-	CMAH Blood Group ABC	CMAH_933delA	CMAH	VIP_SNPs_3 file				check	NA	NA		NA
Felis catus	chrB2:4974705_G_A	CAATCTTATCAAGAAAAACTCTGATGTGGTAACGT[G/A]GACCCCACGGCCTGGAGCCACTCTTGATCTGAGTC	1	chrB2	4974705	autosome	0	G	A	G	A	CMAH_1193G>A	chrB2:4974705_G_A	CMAH Blood Group ABC	CMAH_1193GA	CMAH	VIP_SNPs_3 file				check	NA	NA		NA
Felis catus	chrB2:4978934_T_-	GATCTACAAGGATTCCTGGGACTTTGAACCCTA<T/->T[T/-]GAACATCTTGAATGCTGCTGTAGGAGATGAGATAT	1	chrB2	4978934	autosome	0	T	-	T	-	CMAH_1322delT	chrB2:4978934_T_-	CMAH Blood Group ABC	CMAH_1322delT_AB	CMAH	VIP_SNPs_3 file				check	NA	NA		NA
Felis catus	chrB2:4985762_G_A	TCAGACACGTGGTAAAGAACGGTCTTCTCTGGGAC[G/A]ACTTGTATATAGGATTCCAAACCCGGCTGCAACGG	1	chrB2	4985762	autosome	0	G	A	G	A	CMAH_1603G>A	chrB2:4985762_G_A	CMAH Blood Group ABC	CMAH_1603GA_B	CMAH	VIP_SNPs_3 file				check	NA	NA		NA
Felis catus	chrB3:121872988_C_T	CCGCAGAGGGCGCGGGAATCTCGGGCCGGCTCCGG[C/T]TCACCGCAGTCCTTGAAAATCACTGGCTCGGCGAG	1	chrB3	121872988	autosome	0	C	T	C	T	NPC2_c82+5G>A	chrB3:121872988_C_T	Niemann-Pick C2	c.82+5G>A	NPC2		check				NA	NA		NA
Felis catus	chrB3:121929604_-_CTCC	CGCACCCGTGCCACCTGGTGGACCTGCACAGAGGC<-/CCTC>[-/CTCC]CTCCGGCGGGTGGTGAATGTGCACCTTCACCAAGG	1	chrB3	121929604	autosome	0	-	CTCC	-	GGAG	LTBP2_1998insGGAG	chrB3:121929603_-_CTCC	Glaucoma 3, primary congenital	c.1998insGGAG	LTBP2		check			check	NA	NA		NA
Felis catus	chrB3:33529442_C_-	ATGGGGATCGAAGCTCCCGACCTCTGCCATC<T/A>G<T/C>T[C/-]CTGCAACCTGCTGAGGAGGGCCTCGGCCTCCTTGC	1	chrB3	33529442	autosome	0	C	-	C	-	CYP1A2_520delG	chrB3:33529442_C_-	-	c.520delG	CYP1A2	Exome40 file		check			NA	NA		NA
Felis catus	chrB3:39334330_G_A	CCTGCTCCTGGTGATGCCCAGTGGCCTGTACTATT[G/A]GTGAGTGGACCTGGGGAAGGGGCGGGGGCGCTCAG	1	chrB3	39334330	autosome	0	G	A	G	A	CLN6_668G>A	chrB3:39334330_G_A	-	c.668G>A	CLN6	Exome40 file		check			NA	NA		NA
Felis catus	chrB3:7103070_C_T	ATCGCTGGTGCTGTCGGCTCCTCGTCTTGTGCTTT[C/T]TCCGAAGCACATCCTTGGCATTCGGGCCAGCCACG	1	chrB3	7103070	autosome	0	C	T	C	T	AEN_C>T	chrB3:7103070_C_T	Amyloidosis	AEN c > t	AEN	VIP_SNPs_3 file, position in file is B3:6955760, remapped coordinates have gene annotated, file coordinates do not				check	NA	NA		NA
Felis catus	chrB3:76166296_C_T	CCTCAGGCCCCTAGCAGAGCTACTCACCGCCTCCT[C/T]GGCCTGGCGCTTGTAGGCCTTGACCTTCAGCTGCA	1	chrB3	76166296	autosome	0	C						Hypertrophic Cardiomyopathy	c.5647G>A	MYH7		check				NA	NA		NA
Felis catus	chrB4:110088245_CTCTCAGGACTG_-	CCATTACCCGGATGTATACGTCAGAGAACAGCTTG[CTCTCAGGACTG/-]AGCTCACGGAGGCCAGAGTCCAGGTAGGAGCCAAA	1	chrB4	110088245	autosome	0	CTCTCAGGACTG	-	CTCTCAGGACTG	-	ALX1	chrB4:110088256_CTCTCAGGACTG_-	Craniofacial Defect	c.496delCTCTCAGGACTG	ALX1		check				NA	NA		NA
Felis catus	chrC2:1772101_GCCCTCTGGTCCGGTGAGTTCCGC_-	AGCACTTCCCGCTCCTCACCCTGGTGGGTCTGCTC[GCCCTCTGGTCCGGTGAGTTCCGC/-]ACAGGCAGGGCCATGCGGTCCGTGCTGGGGGGCCG	1	chrC2	1772101	autosome	0	GCCCTCTGGTCCGGTGAGTTCCGC	-	GCCCTCTGGTCCGGTGAGTTCCGC	-	ITGB2_46_58del11	chrB4:110088256_CTCTCAGGACTG_-	Leukocyte adhesion deficiency, type I	c.46_58 + 11del	ITGB2	sequence error in VIP_SNPs_3 file, should not be the same as ALX1, has been corrected using MS	check			check	NA	NA		NA
Felis catus	chrB4:112522818_C_A	TTGAGATGAAATGCATTATTTTCTCATAAAGAAAA[C/A]TTACTTGCTTGTTGCTCAAGGTCTTCAGTGTATTT	1	chrB4	112522818	autosome	0	C	A	C	A	CEP290_IVS50+9T>G	chrB4:112522818_C_A	Progressive Retinal Atropy	IVS50 + 9T>G	CEP290	position correct, sub is backwards	check				NA	NA	Checked MS, flanking sequences match. Looks like the allele is also present in abyssinians, ref is likely affected	NA
Felis catus	chrB4:124431151_G_A	TGGCAAAAAGCCCAGGTAACTGTCTGCGTGATGCT[G/A]CAGTTTTC<G/A>GCCAGGTAATACTTCATTAACATCGA	1	chrB4	124431151	autosome	0	G	A	G	A	GNPTAB_2655C>T	chrB4:124431151_G_A	Mucolipidosis II	c.2644C>T	GNPTAB		check				NA	NA		NA
Felis catus	chrB4:134879117_GC_AT	GCCATGCGGAAATGTGCTTTATTGACAAGATCAAG[GC/AT]ACTGACG<G/A>GGGACACATCCCAGAGATTCGAAATCA	1	chrB4	134879117	autosome	0	GC	AT	GC	AT	APOBEC3	chrB4:134879118_GC_AT	FIV Resistance / Susceptibility	c.193G>A, c.194C>T	APOBEC3		check				NA	NA		NA
Felis catus	chrB4:137967506_C_T	CTGGGGGCTCAGCGAAGGGCTCTGGGTCCACATAC[C/T]GGTGCCTCCTGCAATCATGCCGACAGACTTCGCCG	1	chrB4	137967506	autosome	0	C	T	C	T	CYB5R3_625G>A	chrB4:137967506_C_T	-	c.625G>A	CYB5R3	Exome40 file	check				NA	NA		NA
Felis catus	chrB4:137970815_C_G	GCGAAGCGGAACCGCCGGGTGTCATGGTTGATAAC[C/G]TGCAGGGAGGCCCGAGCTGTTAGACGGCACCCGGG	1	chrB4	137970815	autosome	0	C	G	C	G	CYB5R3_232-1G>C	chrB4:137970815_C_G	-	c.232-1G>C	CYB5R3	Exome40 file	check				NA	NA		NA
Felis catus	chrB4:138823569_C_T	CTGCGATGGAGCCCCTTCTGGCCCATTCCTCGGAG[C/T]GTCTGAAACAATGACAAACCGGAAGACTTCCGTTA	1	chrB4	138823569	autosome	0	C	T	C	T	EFCAB6_C>T	chrB4:138823569_C_T	Amyloidosis	EFCAB6 C>T	EFCAB6	VIP_SNPs_3 file, position in file is B4:138616316				check	NA	NA		NA
Felis catus	chrB4:81048680_C_T	CTGCCCTCAGAGGGGTGGGTGGAGAGACAGACTTA[C/T]GGCTTCATAGAGGCACTTGAAAAACTTGATCTCCT	1	chrB4	81048680	autosome	0	C	T	C	T	KRT71_816+1G>A	chrB4:81048680_C_T	Hairless	c.816+1G>A	KRT71		check				NA	NA		NA
Felis catus	chrB4:81050264_C_G	TCCAGCACCTGGTTCTGCTGCTCCAGGAACCGCAC[C/G]TGGGACCCAAAGGACAGAAACTGTTGAGCCCCCCG	1	chrB4	81050264	autosome	0	C	G	C	G	KRT71_C.445-1G>C	chrB4:81050264_C_G	Rexing	c.445-1G>C	KRT71		check				NA	NA		NA
Felis catus	chrB4:85517451_C_T	CCCACCACACTTCCCCCAAGGCTGCTTCCTACCCA[C/T]GCTAGCCTTGCTCAGCATTTTGAGCAATCCATCCA	1	chrB4	85517451	autosome	0	C	T	G	A	TAC3_220G>A	chrB4:85517451_C_T	Hypogonadotropic hypogonadism	c.220G>A	TAC3		check			check	NA	NA		NA
Felis catus	chrB4:85734619_G_C	CTTCTTCTTCCTCTTCCTCATAGATGTAGTAGATG[G/C]GCCCACCCCCAGCTCCCACTGCCTCCCCATTGGCC	1	chrB4	85734619	autosome	0	G	C	G	C	STAC3_G>C	chrB4:85734619_G_C	Amyloidosis	STAC3 G>C	STAC3	VIP_SNPs_3 file, position in file is B4:86030016				check	NA	NA		NA
Felis catus	chrB4:86180067_G_A	GGAACAGGAAGTAGGTCAGGTGTGCCCCAGATCCC[G/A]CGTCCTCCTCAGGCTTTCCCTTGCTCCTCAAGGCT	1	chrB4	86180067	autosome	0	G	A	G	A	CYP27B1_860C>T	chrB4:86180067_G_A	-	c.860C>T	CYP27B1	Exome40 file		check			NA	NA		NA
Felis catus	chrB4:86180281_C_-	CTCGGCAGAGGCGGCCCCAGGGTCCGGGCACGAGG[C/-]GGTGAAGCCAGCTAGGCATCGCCATGGTCAGCAGC	1	chrB4	86180281	autosome	0	C	-	G	-	CYP27B1_731delG	chrB4:86180281_C_-	Vitamin D Resistant Rickets	c.731delG	CYP27B1		check				NA	NA		NA
Felis catus	chrB4:86180375_C_A	CGCGCGGATGAAGGTCTCTGTGTCTGGAGGCACTT[C/A]GGCCTCCAGGCAGCCCAGGCGTGAACCCAGGAGCA	1	chrB4	86180375	autosome	0	C	A	C	A	CYP27B1_637G>T	chrB4:86180375_C_A	Vitamin D Resistant Rickets	c.637G>T	CYP27B1		check				NA	NA		NA
Felis catus	chrB4:86180500_C_T	CGGGTGCCTCCTACACTTGCCCCTGCCTTGGGACT[C/T]ACCTTCTAGTCCAAACTTGTAAAACTCTCCCGCCA	1	chrB4	86180500	autosome	0	C	T	C	T	CYP27B1_589+3G>A	chrB4:86180500_C_T	-	c.589+3G>A	CYP27B1	Exome40 file		check			NA	NA		NA
Felis catus	chrB4:86181380_C_T	CACAGTGCGCACCTTCCCGAAGCTGGCCAACCACA[C/T]GGGAC<G/A>GAAGCGCGCGACGCCCTGCACCTGGGAGA	1	chrB4	86181380	autosome	0	C	T	G	A	CYP27B1_223G>A	chrB4:86181380_C_T	Rickets - Type1A	c.223G>A	CYP27B1	VIP_SNPs_3 file				check	NA	NA		NA
Felis catus	chrB4:86182164_C_A	GGATGGGCCTGGGATGTCCGCCAAGCTCCTGGG<C/T>G[C/A]GGAGTCGGAGCCTCTGGAACCCAGTGAGGCGCTCA	1	chrB4	86182164	autosome	0	C	A	C	A	CYP27B1_97G>T	chrB4:86182164_C_A	-	c.97G>T	CYP27B1	Exome40 file		check			NA	NA		NA
Felis catus	chrC1:105945826_G_A	GCTTGCATCAATGGCCACAGAGATGGGTCCCACTC[G/A]GGCCACTGCCCTCTTCAGGGCTTTTCTCGTTCCCC	1	chrC1	105945826	autosome	0	G	A	G	A	CTSK_724C>T	chrC1:105945826_G_A	-	c.724C>T	CTSK	Exome40 file		check			NA	NA		NA
Felis catus	chrC1:150014354_C_T	AAGAATTACCGACACACTCCAACAGTGTGATCTGA[C/T]GAGCCACCGTTCTTTGTACCAGAAAAGGGAGGCCA	1	chrC1	150014354	autosome	0	C	T	G	A	ACVR1_617G>A	chrC1:150014354_C_T	Fibrodysplasia Ossificans Progressiva	c.617G>A	ACVR1		check			check	NA	NA		NA
Felis catus	chrC1:219396820_T_-	GCACATCTGGGAAGTGGTTCAGCGGGACTTTGATC[T/-]GAGAAGGAAAGAAGAGGAAAGGCTGGGGTGAGTGT	1	chrC1	219396820	autosome	0	T	-	T	-	MLPH_83	chrC1:219396820_T_-	Dilution	c.83delT	MLPH		check				NA	NA		NA
Felis catus	chrC2:135068287_C_T	CAGGCCCTCCCCGAGGCAGGCACCACTCACTGATG[C/T]<G/A>GCTGTCACCCACGTCATCATTTCCGTCATCACAC	1	chrC2	135068287	autosome	0	C	T	C	T	COLQ	chrC2:135068287_C_T	Spasticity	c.1190G>A	COLQ		check				NA	NA		NA
Felis catus	chrC2:13952420_T_A	TGAACCTCTCTGACCCGAGCCCATCGCCTCAGGAC[T/A]CCACGGGGCCTCAGCTGGCCACCATGAGGCAGCTC	1	chrC2	13952420	autosome	0	T	A	T	A	TIAM1_T>A	chrC2:13952420_T_A	Amyloidosis	TIAM1 T>A	TIAM1	VIP_SNPs_3 file, position in file is B4:13760379				check	NA	NA		NA
Felis catus	chrC2:155111075_G_C	GTCCTGGCTGCAGCTCATTCCCTGAGCCGTCCTGG[G/C]AGCCCTTGAGGGTCTGCAGGGTCAAAGGGTCTGCC	1	chrC2	155111075	autosome	0	G	C	G	C	VILL_2267C>G	chrC2:155111075_G_C	-	c.2267C>G	VILL	Exome40 file		check			NA	NA		NA
Felis catus	chrC2:158932167_C_G	CCTTGAAATCATTGATGTATCTGCCATAGTTCACA[C/G]GCCCCATGTTCTCCACCAGAAGGTCCAGAGTGGCT	1	chrC2	158932167	autosome	0	C	G	C	G	GLB1_1448G>C	chrC2:158932167_C_G	Gangliosidosis 1	c.1448G>C	GLB1		check				NA	NA		NA
Felis catus	chrC2:60366676_T_C	GATTTTATTTTGTTAATTATTTTGACTTTCATTTT[T/C]ACCCTAGGTTCTGCCCATTCTACAAGACAGTAGGG	1	chrC2	60366676	autosome	0	T	C	T	C	ATP6V1A	chrC2:60366676_T_C	Ehlers-Danlos Syndrome	-	ATP6V1A		check				NA	NA		NA
Felis catus	chrC2:84136341_ATCCGGG_C	ATTTATATGATTGGAGTAAGTCTAGGAGCCCACAT[ATCCGGG/C]TTTGTTGGAAAGATGTACAATGGGCAGCTGGGAAG	1	chrC2	84136341	autosome	0	ATCCGGG	C	ATCCGGG	C	LIPH_478-483delTCCGGG	chrC2:84136347_ATCCGGG_C	Rexing	c.478-483delTCCGGG	LIPH		check				NA	NA		NA
Felis catus	chrD1:101329646_G_A	GTGGCTCAGCTCCTGCAGCAGGTCAAAGTTCAGCC[G/A]CATCCACCGGAAGCTCTTCTTCTTCTTGCGCTCCA	1	chrD1	101329646	autosome	0	G	A	G	A	MYBPC3_2460	chrD1:101329646_G_A	Hypertrophic Cardiomyopathy	c.2460C>T	MYBPC		check				NA	NA		NA
Felis catus	chrD1:101340772_C_G	CCAGCGCACCTTTACTCCTGACCGCTCTGTCTCGG[C/G]CTCGAACACAGCAGAGCTGCTGGCTGCCACTTCCA	1	chrD1	101340772	autosome	0	C	G	C	G	MYBPC3_91G>A	chrD1:101340772_C_G	Hypertrophic Cardiomyopathy	c.91G>C	MYBPC		check				NA	NA		NA
Felis catus	chrD1:16540928_ACAG_-	GAGTGTTTGCCTCCAGCTGGCTCGCATACAAACAG[ACAG/-]TGTGGTGGCAGTGCTGAAAGCCTTATACCCAGGCC	1	chrD1	16540928	autosome	0	ACAG	-	ACAG	-	HMBS_107_110delACAG	chrD1:16540931_ACAG_-	Porphyria	c.107_110delACAG	HMBS		check			check	NA	NA		NA
Felis catus	chrD1:16541467_-_A	CTCCTCAGTTGCTATGTCCACCACAGGGGACAAGA[-/A]TTCTTGATACTGCGCTCTCTAAGGTAACGTGTTCC	1	chrD1	16541467	autosome	0	-	A	-	T	HMBS_189dupT	chrD1:16541466_-_A	Porphyria	c.189dupT	HMBS		check				NA	NA		NA
Felis catus	chrD1:16541614_G_A	GCGAGAAGAGCCTGTTTACCAAGGAGCTGGAACA<C/T>[G/A]<-/CCTGTTCGATGGCCGGGCCGA>CGCTGGAAAAGAATGAGTATGTGAAAGACGGGAGA	1	chrD1	16541614	autosome	0	G	A	G	A	HMBS_250G>A	chrD1:16541614_G_A	Porphyria	c.250G>A	HMBS		check			check	NA	NA		NA
Felis catus	chrD1:16542541_C_T	TCTCTCTGAACAGTGTGGTGGGAACCAGCTCCCTG[C/T]GGAGGGCGGCCCAGCTGCAGAGAAAGTTCCCACAC	1	chrD1	16542541	autosome	0	C	T	C	T	HMBS_445C>T	chrD1:16542541_C_T	Porphyria	c.445C>T	HMBS		check			check	NA	NA		NA
Felis catus	chrD1:16544575_G_A	CTCAGAATATGCTGAGATAACCATTTTCTTTCCCA[G/A]CTGTACCTGACAGGAGGAGTCTGGAGTCTAGACGG	1	chrD1	16544575	autosome	0	G	A	G	A	HMBS_826-1G>A	chrD1:16544575_G_A	Porphyria	c.826-1G>A	HMBS		check				NA	NA		NA
Felis catus	chrD1:16544592_GAG_-	TAACCATTTTCTTTCCCAGCTGTACCTGACAGGAG[GAG/-]TCTGGAGTCTAGACGGCTCAGATAGCATGCAAGAG	1	chrD1	16544592	autosome	0	GAG	-	GAG	-	HMBS_844delGAG	chrD1:16544594_GAG_-	Porphyria	c.842_844delGAG	HMBS		check			check	NA	NA		NA
Felis catus	chrD1:45812806_G_A	TTCTGGATACACTTCTTGAAGAGGATGGTGCCTTC[G/A]GAGCCATTGTTCAAAAATACTGTAGAGGAAAGGAT	1	chrD1	45812806	autosome	0	G	A	G	A	TYRc.1204C>T	chrD1:45812806_G_A	Color	c.1204C>T (DSH)	TYR		check				NA	NA		NA
Felis catus	chrD1:45898772_G_-	AGACTTAGGCAAAATTCCACATCAGCAGAGGAGGG[G/-]A<C/T>CC<T/C>TGGGGTCCTGGCTTTGTCATGGTTCCGGGA	1	chrD1	45898772	autosome	0	G	-	G	-	TYR_DEL975C	chrD1:45898772_G_-	Color	c.975delC	TYR		check				NA	NA		NA
Felis catus	chrD1:45898803_C_A	AGGGGAGCCTTGGGGTCCTGGCTTTGTCATGGT<-/T>T<C/T>[C/A]GGGATTGCGCAGTAATGGTCCCCTCGGGGAGTTCC	1	chrD1	45898803	autosome	0	C	A	C	A	TYR_G940A	chrD1:45898803_C_A	Color	c.940G>A	TYR		check				NA	NA		NA
Felis catus	chrD1:45907839_C_A	CCAATCCCAATATGGAATAGTGAAGTTCTCATCCC[C/A]GGTCAGCTTCTGGATTTCTTGTTCCCACAGCAACA	1	chrD1	45907839	autosome	0	C	A	C	A	TYR_715	chrD1:45907839_C_A	Color	c.715G>T	TYR		check				NA	NA		NA
Felis catus	chrD1:72977331_A_-	GGAAAATGCAGGTGAAACCTCTGAAGCAATGTTGT[A/-]AAAA<C/T>CAGGAACATTTCCATCCGAGCCAGCTGTTC	1	chrD1	72977331	autosome	0	A	-	T	-	CYP2R1_1386delT	chrD1:72977331_A_-	Rickets – Type IB	c.1386delT	CYP2R1		check			check	NA	NA		NA
Felis catus	chrD2:83467845_C_T	TGCATTTCCACAGCTCTCTCCTTCTGTGTCCAGGC[C/T]GATTTTATTCACTGGAAAACAACCAAGAAATGCAC	1	chrD2	83467845	autosome	0	C	T	C	T	UROS_140C>T	chrD2:83467845_C_T	Porphyria (congenital erythropoietic)	c.140C>T	UROS		check			check	NA	NA		NA
Felis catus	chrD2:83482394_G_A	ATGGTACTCGGACACTGACAGACCTTACCTTCTCA[G/A]AAAAACTGGAAAGAGACAAAAACTCAAATGATAAA	1	chrD2	83482394	autosome	0	G	A	G	A	UROS_331G>A	chrD2:83482394_G_A	Porphyria (congenital erythropoietic)	c.331G>A	UROS		check			check	NA	NA		NA
Felis catus	chrD3:18884219_C_A	ACACTTGAGCAGCAGCAGGTCGTACATCTTGGTGA[C/A]GAACTTGGTGTTCTCACGGGTGTTGTCGGCGATGG	1	chrD3	18884219	autosome	0	C	A	C	A	TRPV4	chrD3:18884219_C_A	Fold	c.1024G>T	TRPV4		check				NA	NA		NA
Felis catus	chrD3:48234217_C_G	TGCAGAACCGATCGGTGCTGTTGTAGACTCTACAG[C/G]AAGAAGACTGAGGCTTGACCCAATCAAAGTAATCG	1	chrD3	48234217	autosome	0	C	G	C	G	NPC1_2864G>C	chrD3:48234217_C_G	Niemann-Pick C1	c.2864G>C	NPC1		check				NA	NA		NA
Felis catus	chrD3:48250290_T_G	CCAGAACGGATTTCTGCTCACAGCACGTTACCTGG[T/G]GCAAGATCGCGAGGTCAAGCGGAGGTCCGAAGGGC	1	chrD3	48250290	autosome	0	T	G	T	G	NPC1_1322A>C	chrD3:48250290_T_G	Niemann-Pick C1	c.1322A>C	NPC1		check				NA	NA		NA
Felis catus	chrD4:40069161_T_C	AGGCTTGGCCCACGAGGTTCTTCAA<C/T>AGGACATG<C/->[T/C]G<-/C>ATGCA<T/C>TGGCAATTTCTCAGGACACAACTGTGGG	1	chrD4	40069161	autosome	0	T	C	T	C	TYRP1_C298T	chrD4:40069161_T_C	Brown	c.298C>T	TYRP1	mutation is backwards	check				NA	NA	ref is likely affected	NA
Felis catus	chrD4:40081229_G_A	TTTGATGAATGGCTGAGGAGATATAATGCTGGTGA[G/A]ACATTCTCCTATGCTTTTTTGCGGGCTCAGCAAGG	1	chrD4	40081229	autosome	0	G	A	G	A	TYRP1_5IVS6	chrD4:40081229_G_A	Brown	IVS6(1262)+5G>A	TYRP1		check				NA	NA		NA
Felis catus	chrD4:60968927_G_A	GTGGGGTCCTCTTACCCACCCCTTCTCTCCTCACA[G/A]CGGTGGCTGGACCTCATGGAAGCCCCTGTGGATGT	1	chrD4	60968927	autosome	0	G	A	G	A	GRHPR_I4G>A	chrD4:60968927_G_A	Hyperoxaluria	G>A I4 acceptor site	GRHPR		check			check	NA	NA		NA
Felis catus	chrD4:75356250_C_G	ATCGTAACCTCATAACTTACCTGTTGTTGCTGTTC[C/G]CTGGCCTTTCTTAGGCTGCTTTGGGGCTGTGTACT	1	chrD4	75356250	autosome	0	C	G	C	G	FKBP15_502G>C	chrD4:75356250_C_G	-	c.502G>C	FKBP15	Exome40 file		check			NA	NA		NA
Felis catus	chrD4:7621846_C_T	AGCCAGCGGGCGCGGCGCACCTGAAGTCTTACCAG[C/T]CAGAAACAAATGCTTCCTTTCAACCAAATGGAATC	1	chrD4	7621846	autosome	0	C	T	C	T	GLIS3_2545C>T	chrD4:7621846_C_T	-	c.2545C>T	GLIS3	Exome40 file		check			NA	NA		NA
Felis catus	chrD4:93243032_G_-	ATTGCCCTGCTGTCCCGGGGGGCCAGGCTCTCCCT[G/-]GGGGCCCTAGAGGAAACACAAGCAAGGCACTGATG	1	chrD4	93243032	autosome	0	G	-	C	-	COL5A1_3420delC	chrD4:93243032_G_-	Ehlers-Danlos Syndrome	c.3420delG	COL5A1		check			check	NA	NA		NA
Felis catus	chrE1:18255880_ACAG_-	CTGCATCTTGTCGATTTTGGCCGGATTGAGGGCCC[ACAG/-]ACAGCCCTTGCGAGAGGAACTTCCTGATTTGTTCT	1	chrE1	18255880	autosome	0	ACAG	-	ACAG	-	FOXN1_1030_1033delCTGT	chrE1:18255883_ACAG_-	Hypotrichosis, Congenital with Short Life Expectancy	c.1030_1033delCTGT	FOXN1		check				NA	NA		NA
Felis catus	chrE1:2918735_A_G	TGGGGCCGTCCCTATTCTCCGCTCGATCCCG<A/G>GTG[A/G]CCA<C/T>CGCTCCTCCGGACCCTGGTGTGGACCGAGCC	1	chrE1	2918735	autosome	0	A	G	A	G	HES7-JBOB	chrE1:2918735_A_G	Japanese Bobtail	c.5A>G	HES7		check				NA	NA		NA
Felis catus	chrE1:43304422_C_T	GCTTGCCCCTGCCCCCTCCCCCTGCTCCTTGTGGC[C/T]AGGATAGGCCTTCACCCCCAACAGCTGAGACCGAG	1	chrE1	43304422	autosome	0	C	T	C	T	WNK4_2899C>T	chrE1:43304422_C_T	Hypokalemia	c.2899C>T	WNK4		check				NA	NA		NA
Felis catus	chrE1:940445_C_T	TCCACGGGGAAGGGAACCGGCTCTTCAAGCTGGGC[C/T]GATACGAGGAGGCCTCCACCAAGTACCAGGAGGCC	1	chrE1	940445	autosome	0	C	T	C	T	PPRA_AIPL1	chrE1:940445_C_T	Progressive Retinal Atropy	c.577C>T	AIPL1		check				NA	NA		NA
Felis catus	chrE1:9841555_A_G	TGAGTTATCAGAGCACCATGTCCAGAGGCTCGCCT[A/G]TGATGAACAGAACTTCGGATGGTGCGTTACTCTTC	1	chrE1	9841555	autosome	0	A	G	A	G	NCOR1_A>G	chrE1:9841555_A_G	Amyloidosis	NCOR1 A > G	NCOR1	VIP_SNPs_3 file, position in file is E1:9641713				check	NA	NA		NA
Felis catus	chrE2:20218196_G_A	TCAGTCTGGCATTTTATAATGGACTCTGGGC<G/A>TAC[G/A]ATGGATGGTAAGGTGCCCCCCATCTGGTTGGGATT	1	chrE2	20218196	autosome	0	G	A	G	A	SLC7A9_706G>A	chrE2:20218196_G_A	Cystinuria, Type B	c.706G>A	SLC7A9		check			check	NA	NA		NA
Felis catus	chrE2:20219555_T_A	TCCTACCGAGCTCCTGCAGTCCCAGGC<A/G>GTGGCCG[T/A]GGTGAGGACCCGGAATCTGTGGGGAGGGTGCTGGG	1	chrE2	20219555	autosome	0	T	A	T	A	SLC7A9_881T>A	chrE2:20219555_T_A	Cystinuria, Type B	c.881T>A	SLC7A9		check			check	NA	NA		NA
Felis catus	chrE2:20228722_C_T	CTTCAGTTTTGCTGCATGGCTGTTTTATGGCCTGA[C/T]GATTCTGGG<T/C>TTGGTTGTCATGAGGTTTACAAAGA	1	chrE2	20228722	autosome	0	C	T	C	T	SLC7A9_1175C>T	chrE2:20228722_C_T	Cystinuria, Type B	c.1175C>T	SLC7A9		check			check	NA	NA		NA
Felis catus	chrE2:20228781_G_A	GGTTTACAAAGAAAGACCTGGAAAGGCCTATCAAG[G/A]TAAGTTTCGTTGCCTCAAATGTCACAGGTGGCTTT	1	chrE2	20228781	autosome	0	G	A	G	A	SLC7A9_1233+1G>A	chrE2:20228781_G_A	-	-	-	could not find					TRUE	NA	https://journals.plos.org/plosone/article?id=10.1371/journal.pone.0159247	NA
Felis catus	chrE2:20239402_A_G	CCAGGGGGCGGGAGCCAGATTTCTGCGCCCCTCTG[A/G]CCGCACTTGTTGACTGGCTTTTGCTCCAGAGCCCG	1	chrE2	20239402	autosome	0	A	G	A	G	SLC7A9_1409-30A>G	chrE2:20239402_A_G	-	-	-	could not find					TRUE	NA	https://journals.plos.org/plosone/article?id=10.1371/journal.pone.0159247	NA
Felis catus	chrE2:6099457_G_-	GTCATGGCGTAGGGCGCGGAGGTCAGAGGGGGCCC[G/-]GCCGCCACCAGCCCCGCCCGCTGGGCCTCGGGCAG	1	chrE2	6099457	autosome	0	G	-	G	-	CRX	chrE2:6099457_G_-	Progressive Retinal Atropy	c.546delC	CRX	duplicated chrE2:9624949_G_-	check				NA	TRUE		NA
Felis catus	chrE2:63829934_G_A	CCATGTATTACTTCATCTGTTGCCTGGCCGTGTCC[G/A]ACCTGCTGGTGAGCGTGAGCAGTGTGCTGGAGACG	1	chrE2	63829934	autosome	0	G	A	G	A	MC1R_AMBER_250G>A	chrE2:63829934_G_A	Extension	c.250G>A	MC1R		check				NA	NA		NA
Felis catus	chrE2:63830124_TCT_-	GGGCGCCATCGCCGTGGACCGCTACATTTCCATCT[TCT/-]ACGCGCTGCGGTACCACAGCATCGTCACGCTGCCC	1	chrE2	63830124	autosome	0	TCT	-	TCT	-	MC1R_RUSSET_del439TCT	chrE2:63830126_TCT_-	Extension	c.del439TCT	MC1R		check				NA	NA		NA
Felis catus	chrE2:63830316_TCGCCCGGGCGTGCCAGCACGCCCGGGGCA_-	GCTGGTGCTCATGGCCGTGCTGTACGTCCACATGC[TCGCCCGGGCGTGCCAGCACGCCCGGGGCA/-]TCGCCCGGCTCCATAAGCGGCAGCGCCCCGTCCAC	1	chrE2	63830316	autosome	0	TCGCCCGGGCGTGCCAGCACGCCCGGGGCA	-	TCGCCCGGGCGTGCCAGCACGCCCGGGGCA	-	MC1R_638_667del	chrE2:63830345_TCGCCCGGGCGTGCCAGCACGCCCGGGGCA_-	Extension	c. 638_667del	MC1R		check				NA	NA		NA
Felis catus	chrE2:9624949_G_-	GTCATGGCGTAGGGCGCGGAGGTCA<G/A>AGGGGGCCC[G/-]GCCGCCACCAGCCCCGCCCGCTGGGCCTCGGGCAG	1	chrE2	9624949	autosome	0	G	-	G	-	CRX	chrE2:9624949_G_-	Progressive Retinal Atropy	c.546delC	CRX	duplicated chrE2:6099457_G_-	check				NA	TRUE		NA
Felis catus	chrE3:16120173_G_A	GGAAACCTTTCTATTTCCACGGGGTCAACAAGCAC[G/A]AGGATGCAGATGTGAGTCGTGGCTTCTGGGTTCCT	1	chrE3	16120173	autosome	0	G	A	G	A	GUSB_1052A>G	chrE3:16120173_G_A	Mucopolysaccharidosis VII	c.1052A>G	GUSB	mutation is backwards, checked manuscript, aa substitution is consistant with ref genotype	check				NA	NA		NA
Felis catus	chrE3:16123229_T_G	GGACGCTGATTGCTCACACCAAAGCCTTGGATCCC[T/G]CCCGGCCCGTGACCTTTGTGACCAACTCCAACTAT	1	chrE3	16123229	autosome	0	T	G	T	G	GUSB1421T>G	chrE3:16123229_T_G	Mucopolysaccharidosis VII	c.1421T>G	GUSB		check			check	NA	NA		NA
Felis catus	chrE3:16123232_C_T	CGCTGATTGCTCACACCAAAGCCTTGGATCCCTCC[C/T]GGCCCGTGACCTTTGTGACCAACTCCAACTATGAA	1	chrE3	16123232	autosome	0	C	T	C	T	GUSB1424C>T	chrE3:16123232_C_T	Mucopolysaccharidosis VII	c.1424C>T	GUSB		check			check	NA	NA		NA
Felis catus	chrE3:42858112_C_A	AGCCGCTTCACCCGCGTCCAGCGGGCCACCTGTTG[C/A]GTCCTCCTCGTCTGCCTCTTCCTGGGCGCCAATGC	1	chrE3	42858112	autosome	0	C	A	C	A	PKD1	chrE3:42858112_C_A	Polycystic Kidney Disease	c.10063C>A	PKD1		check				NA	NA		NA
Felis catus	chrF1:16871911_-_A	TCTCTATGATACAGGTCAACTCAATCCACCCTCTG[-/A]AAAAAAGGGAGCTGAGAAAAGTGGCCCATTTAACA	1	chrF1	16871911	autosome	0	-	T	-	A	FASL	chrF1:16871910_-_T	Autoimmune lymphoproliferative Disease	c.413_414insA	FASL		check				NA	NA		NA
Felis catus	chrF1:59199535_G_A	GCCGCGCGGGGACTGGCCGGGGCCGGGGGCGCCCC[G/A]GGGGGCCCCGATCGCTCGCGGGGTGCGGCCCTCGG	1	chrF1	59199535	autosome	0	G	A	G	A	SLC30A10_490C>T	chrF1:59199535_G_A	-	c.490C>T	SLC30A10	WGS_variant file			check		NA	NA		NA
Felis catus	chrF1:6411756_CCGGTGGCGG_-	TGCCGGCCTTGGGCGACGCGATAACGCCGGG<GGCGCCGGTGGCGGC/->GCG[CCGGTGGCGG/-]CGGCGGCGGCGGCGGCGGCGGCGGGCGGCGCGGGG	1	chrF1	6411756	autosome	0	CCGGTGGCGG	-	CCGGTGGCGG	-	KIF26B_5207_5216delCCGCCACCGG	chrF1:6411756_C_-	-	c.5207_5216delCCGCCACCGG	KIF26B	WGS_variant file			check		NA	NA		NA
Felis catus	chrF1:66768323_G_-	CGAGAGATCTCGAAGATGTGCTCGATGTAGGAGAG[G/-]<T/->TGTCTGAAGGAAGACGGAGACGGGGTCAGCCAGG	1	chrF1	66768323	autosome	0	G	-	T	-	PEA15_delT	chrF1:66768323_G_-	Cerebral Dysgenesis	FelCat9 Chr. F1, 66768323 GT -> G	PEA15		check				NA	NA		NA
Felis catus	chrF1:70310110_G_A	TTCCTGGGGGCCCACGCCCCGTGCCCCCGCTCCA<C/T>[G/A]ACTCTGCCCCCGGCTCGCCCCTGACCTGCGCTGGC	1	chrF1	70310110	autosome	0	G	A	G	A	PKLR	chrF1:70310110_G_A	Pyruvate Kinase Def.	c.693+304G>A	PKLR		check				NA	NA		NA
Felis catus	chrF2:52064442_C_T	CACTTTGCCTCTGGAAATGGTCACAAGGGGCACCC[C/T]GTGGCAAACCATGCCCTCGAAGATATTGAAGTTAA	1	chrF2	52064442	autosome	0	C	T	C	T	DPYS_1303G>A	chrF2:52064442_C_T	Dihydropyrimidinase Deficiency	c.1303G>A	DPYS		check			check	NA	NA		NA
Felis catus	chrF2:84247412_G_A	CCACAGGCTGTACCCCGTGGGGATGTCTGTGGACC[G/A]AAAGGTGGCCTCGGACGTGGTGCTGCAGAACTACC	1	chrF2	84247412	autosome	0	G	A	G	A	CYP11B1_E7G>A	chrF2:84247412_G_A	11b-hydroxylase Def.	Exon 7 G>A	CYP11B1		check			check	NA	NA		NA
Felis catus	chrX:110431605_C_T	CGAGATCATGACCTGAGCTGAAGTC<G/A>GCCGCTTAA[C/T]CGACTGAGCCACCCAGGCGCCCCCTACCTTTGTAT	1	chrX	110431605	sex chromosome	0	C	T	C	T	ARHGAP36_20-41244C>T	chrX:110431605_C_T	-	c.20-41244C>T	ARHGAP36	WGS_variant file			check		NA	NA		NA
Felis catus	chrX:117091961_G_A	ATGCTGGTGTCAGACTGGATTTGAAGGGAAGAACT[G/A]TGAGTTAGGTAAGTAACTTTTTTCTTAACGTTTAT	1	chrX	117091961	sex chromosome	0	G	A	G	A	FIX_247G>A	chrX:117091961_G_A	Hemophilia B	c.247G>A	F9		check			check	NA	NA		NA
Felis catus	chrX:117111577_C_T	CAATTCTTCAGTACCTTAAAGTCCCCCTTGTTGAC[C/T]GAGCCACATGCCTTAGGTCCACCAAGTTCACCATC	1	chrX	117111577	sex chromosome	0	C	T	C	T	FIX_1014C>T	chrX:117111577_C_T	Hemophilia B	c.1014C>T	F9		check			check	NA	NA		NA
Felis catus	chrX:127926365_A_G	CCTTTCTCCTCTGCCAGAAACTCATTTTAACCAGC[A/G]GTGCTAGTGTCGTCTTTGAGGGTGTCAACATCAAG	1	chrX	127926365	sex chromosome	0	A	G	A	G	NSDHL_397A>G	chrX:127926365_A_G	Inflammatory linear verrucous epidermal nevi	c.397A>G	NSDHL		check			check	NA	NA		NA
Felis catus	chrX:20556565_GGAGAAAG_AGAAA	GCTGGGGCTTTGTTTACTCACAAAATGGTGCATAA[GGAGAAAG/AGAAA]GAGCCAACAAAATGCACAAGTGTAAATTCTGTGAA	1	chrX	20556565	sex chromosome	0	GGAGAAAG	A	G	A	ZFXY	chrX:20556778_G_A	Sex	-	ZFXY		check
Felis catus	chrX:8449470_CTGATGGGTTGCCTGAAGCCCGCATTGCCCCC_TGCATTGTCCC	TTTCAGTTCCCATTACCAGCT<T/G>CCTGGTTTAAGCC[CTGATGGGTTGCCTGAAGCCCGCATTGCCCCC/TGCATTGTCCC]AGCACACTCCT<GCTC/ATTT>GGCCTCTCTGACTCAGTTTC	1	chrX	8449470	sex chromosome	0	CTGATGGGTTGCCTGAAGCCCGCATTGCCCCC	-	TGATGGGTTGCCTGAAGCCC	-	AMEL	chrX:8449490_TGATGGGTTGCCTGAAGCCC_-	Sex	-	AMEL		check

### Sheet: Sheet1
Felis catus	chrB1:36040784_-_GT	ACCTGCAGGCCCTCAAGAGGGCAAGCAGCCCTGAG[-/GT]GTCCAGGGGGCAGGTGGCAGCCCAGCTGCCAAGCG	1	chrB1	36040784	autosome	0	-	AC	-	GT	Exon 3	1255_1256	HR_ex2_insGT	chrB1:36040783_-_AC	-	-	HR	could not find					TRUE	NA		NA
Felis catus	chrB1:36045776_G_A	GCCCGGGTGTGGGCCGCTGGGGATGGGGGCCAGCA[G/A]GTAAGAAGCAGGGCATGGGACAGGTGCCAGCACTA	1	chrB1	36045776	autosome	0	G	A	G	A	Exon 8	2112G>A	HR_ex7splice	chrB1:36045776_G_A	-	-	HR	could not find					TRUE	NA		NA
Felis catus	chrB1:36047047_C_T	ACTCCACGGAGACCCCAGCAGAGGACCGTGCCAGC[C/T]GAGGGC<G/C>GCTGCCTTGTCCCTCTCTCTGTGAACTG	1	chrB1	36047047	autosome	0	C	T	C	T	Exon 10	2243C>T	HR_ex9_stop	chrB1:36047047_C_T	-	-	HR	could not find					TRUE	NA		NA
Felis catus	chrB1:36047518_C_T	GCTTCCACCTCTTCCAGGAGCACTGGAGGCAGGGC[C/T]AGGTGAG<G/C>GTCCTCACCTCCCAGCTCCCCATTCTC	1	chrB1	36047518	autosome	0	C	T	C	T	Exon 11	2593C>T	HR_ex10_stop	chrB1:36047518_C_T	-	-	HR	could not find					TRUE	NA		NA
Felis catus	chrB1:36051556_-_GACA	CTGGCACAGGTACAGGGCCTAGTAAGCACAGTGAG[-/GACA]TGTCACTCAGCACTTCCTGTCCCCGGAGACCTCTG	1	chrB1	36051556	autosome	0	-	TGTC	-	GACA	Exon18	3389insGACA	HR_ex17_insGACA	chrB1:36051555_-_TGTC	-	-	HR	could not find					TRUE	NA		NA
Felis catus	chrB1:36040933_T_CAG	AAAGTGGAGGCAGAACAGCATGATGACCACAGAGG[T/CAG]AAGTGTGC<T/C>TGGGGCCCTGCTTGGGAGGGGGCAGC	1	chrB1	36040933	autosome	0	T				Ex3_1404+2	1404+2	HR_ex2_splice				HR						NA	NA		NA
